# ReDisX: a Continuous Max Flow-based framework to redefine the diagnosis of diseases based on identified patterns of genomic signatures

**DOI:** 10.1101/2022.04.11.487592

**Authors:** Hiu Fung Yip, Debajyoti Chowdhury, Kexin Wang, Yujie Liu, Yao Gao, Liang Lan, Chaochao Zheng, Daogang Guan, Kei Fong Lam, Hailong Zhu, Xuecheng Tai, Aiping Lu

## Abstract

Diseases originate at the molecular-genetic layer, manifest through altered biochemical homeostasis, and develop symptoms later. Hence symptomatic diagnosis is inadequate to explain the underlying molecular-genetic abnormality and individual genomic disparities. The current trends include molecular-genetic information relying on algorithms to recognize the disease subtypes through gene expressions. Despite their disposition toward disease-specific heterogeneity and cross-disease homogeneity, a gap still exists to describe the extent of homogeneity within the heterogeneous subpopulation of different diseases. They are limited to obtaining the holistic sense of the whole genome-based diagnosis resulting in inaccurate diagnosis and subsequent management.

To fill those gaps, we proposed ReDisX framework, a scalable machine learning algorithm that uniquely classifies patients based on their genomic signatures. It was deployed to re-categorizes the patients with rheumatoid arthritis and coronary artery disease. It reveals heterogeneous subpopulations within a disease and homogenous subpopulations across different diseases. Besides, it identifies *GZMB* as a subpopulation-differentiation marker that plausibly serves as a prominent indicator for *GZMB*-targeted drug repurposing.

The ReDisX framework offers a novel strategy to redefine disease diagnosis through characterizing personalized genomic signatures. It may rejuvenate the landscape of precision and personalized diagnosis, and a clue to drug repurposing.
