## supplementary 2 for "ReDisX: a Continuous Max Flow-based framework to redefine the diagnosis of diseases based on identified patterns of genomic signatures": clusterProfiler_gseDGN_ReDisXclus3.csv

	ID	Description	setSize	enrichmentScore	NES	pvalue	p.adjust	qvalues	rank	leading_edge	core_enrichment
C0010674	C0010674	Cystic Fibrosis	27	0.485154580540213	2.66319713597995	1.878979273879e-05	0.0188273723242676	0.0132121911047492	145	tags=63%, list=23%, signal=51%	PTGS2/IL10/RNASE3/HMOX1/PTX3/SYT1/STS/VEGFA/P2RY1/TCF7L2/NLN/OAS1/CXCL2/TNFSF13B/CXCR2/AHR/FAM13A
C0600041	C0600041	Infective cystitis	10	0.706204653036396	2.47049461813084	3.76419262721229e-05	0.0188586050623336	0.0132341088156727	69	tags=70%, list=11%, signal=63%	PTGS2/IL10/CCL2/SLC8A1/PTX3/SYT1/VEGFA
C0020473	C0020473	Hyperlipidemia	20	0.517316852987344	2.51961931776289	0.000130768614942646	0.0347722638274603	0.0244015886508493	149	tags=65%, list=24%, signal=51%	PTGS2/IL10/CCL2/C5AR2/CD1B/HMOX1/APOA2/VEGFA/FN1/SORT1/AHR/FAM13A/LPL
C0024117	C0024117	Chronic Obstructive Airway Disease	62	0.314425924677729	2.29628324448772	0.000200176117489	0.0347722638274603	0.0244015886508493	145	tags=45%, list=23%, signal=39%	MSR1/PTGS2/IL10/SYCP2L/CCL2/RNASE3/DUSP6/HMOX1/PTX3/SYT1/STS/DAPK1/MAML3/FGD6/VEGFA/FN1/P2RY1/NLN/ACCS/CDC6/CXCL2/ITGAM/CXCR2/HCK/KCNMA1/AHR/CD86/FAM13A
C0004610	C0004610	Bacteremia	10	0.664338037299564	2.32403388835161	0.000249902734233576	0.0347722638274603	0.0244015886508493	115	tags=70%, list=18%, signal=58%	MSR1/PTGS2/IL10/CCL2/VEGFA/FN1/ITGAM
C0003130	C0003130	Anoxia	14	0.575145123967841	2.38836145846044	0.000276842336307149	0.0347722638274603	0.0244015886508493	138	tags=71%, list=22%, signal=57%	PTGS2/IL10/CCL2/PFKFB4/HMOX1/ASPH/VEGFA/ITGAM/KCNMA1/AHR
C0024312	C0024312	Lymphopenia	17	-0.551464198113136	-2.2697166222585	0.000315318151783615	0.0347722638274603	0.0244015886508493	160	tags=76%, list=25%, signal=59%	LCK/IL2RA/PLAAT4/CHD7/CTLA4/CD27/BCL2/RASGRP1/CD28/MS4A1/RHOH/CD3D/CR2
C0041956	C0041956	Ureteral obstruction	17	0.529312237881561	2.37987055032468	0.000353732245096026	0.0347722638274603	0.0244015886508493	78	tags=53%, list=12%, signal=48%	PTGS2/IL10/CCL2/C5AR2/KLF4/HMOX1/SYT1/VEGFA/FN1
C0003486	C0003486	Aortic Aneurysm	11	0.63773948798322	2.34277169869887	0.000426863751850683	0.0347722638274603	0.0244015886508493	80	tags=64%, list=13%, signal=57%	PTGS2/IL10/CCL2/KLF4/VEGFA/FN1/FCGRT
C0029453	C0029453	Osteopenia	34	0.388753062595562	2.2827958059979	0.000437824526296013	0.0347722638274603	0.0244015886508493	140	tags=53%, list=22%, signal=44%	PTGS2/IL10/CCL2/DUSP6/PRLR/HMOX1/SGMS2/SYT1/STS/FN1/P2RY1/NAGA/CXCL2/TNFSF13B/TPX2/KCNMA1/AHR/SLC7A7
C0002726	C0002726	Amyloidosis	36	0.361743731406155	2.17854830114755	0.000446123084770468	0.0347722638274603	0.0244015886508493	146	tags=53%, list=23%, signal=43%	PTGS2/IL10/DUSP6/HMOX1/APOA2/PTX3/SYT1/STS/VEGFA/FN1/FCGRT/EHHADH/NFIA/CXCL2/PMP22/ITGAM/CXCR2/SORT1/DPYSL2
C2711227	C2711227	Steatohepatitis	41	0.340859602622358	2.15923256599874	0.000453282755883948	0.0347722638274603	0.0244015886508493	149	tags=49%, list=24%, signal=40%	PTGS2/IL10/CCL2/KLF4/HMOX1/BLVRA/SGMS2/SYT1/STS/CREG1/VEGFA/FN1/NOCT/TNFSF13B/ITGAM/IGF2BP2/CXCR2/SORT1/AHR/LPL
C0151744	C0151744	Myocardial Ischemia	36	0.357393176068601	2.15234772290163	0.000553909751807654	0.0347722638274603	0.0244015886508493	85	tags=39%, list=13%, signal=36%	PTGS2/IL10/CCL2/KLF4/DUSP6/SLC8A1/HMOX1/SULT1A1/SYT1/STS/CREG1/VEGFA/FN1/TCF7L2
C0035222	C0035222	Respiratory Distress Syndrome, Adult	18	0.492341761917087	2.28090857271059	0.000555978273613251	0.0347722638274603	0.0244015886508493	78	tags=50%, list=12%, signal=45%	PTGS2/IL10/CCL2/SPATS2L/HMOX1/SYT1/DAPK1/VEGFA/FN1
C0268731	C0268731	Renal glomerular disease	10	0.635248675617894	2.22227144432007	0.000603573189106302	0.0347722638274603	0.0244015886508493	85	tags=70%, list=13%, signal=62%	IL10/CCL2/KLF4/PTPRO/VEGFA/FN1/TCF7L2
C4529962	C4529962	Fatty Liver Disease	34	0.375797040873093	2.2067167859305	0.000712362091200087	0.0347722638274603	0.0244015886508493	235	tags=74%, list=37%, signal=49%	PTGS2/IL10/CCL2/HMOX1/BLVRA/SGMS2/SYT1/STS/VEGFA/SPRED2/P2RY1/TCF7L2/CXCL2/TNFSF13B/ITGAM/CXCR2/AHR/LPL/TIMP1/FADS1/CMKLR1/NCF2/OLR1/CD36/TNFRSF1B
C0278595	C0278595	Adult Fibrosarcoma	23	0.446774630046278	2.2897415272777	0.000765839855046814	0.0347722638274603	0.0244015886508493	249	tags=83%, list=39%, signal=52%	PTGS2/IL10/CCL2/PTX3/SYT1/STS/CREG1/VEGFA/FN1/STK3/ITGAM/ALPK1/ADGRE2/TIMP1/HCCS/LIMK2/CD36/TNFRSF1B/PAK1
C1956346	C1956346	Coronary Artery Disease	69	0.277111451344069	2.11991549888158	0.000888143856773361	0.0347722638274603	0.0244015886508493	93	tags=32%, list=15%, signal=31%	MSR1/PTGS2/IL10/CCL2/C5AR2/RASGEF1B/C2/KLF4/HMOX1/APOA2/SLC2A9/BLVRA/PTX3/STS/CREG1/FGD6/VEGFA/FN1/P2RY1/TCF7L2/NLN/ACCS
C0027697	C0027697	Nephritis	18	0.477955364432666	2.21425963107934	0.000934073303648652	0.0347722638274603	0.0244015886508493	144	tags=67%, list=23%, signal=53%	PTGS2/IL10/CCL2/PTPRO/PTX3/SYT1/VEGFA/FN1/TNFSF13B/ITGAM/CXCR2/CD86
C0022661	C0022661	Kidney Failure, Chronic	41	0.328388639398996	2.08023314889536	0.000936174067739468	0.0347722638274603	0.0244015886508493	85	tags=34%, list=13%, signal=32%	MSR1/PTGS2/IL10/CCL2/RNASE3/HMOX1/SLC2A9/KNSTRN/PTX3/SYT1/STS/VEGFA/FN1/TCF7L2
C0740391	C0740391	Middle Cerebral Artery Occlusion	36	0.341998417499619	2.05963505861671	0.000992935632669617	0.0347722638274603	0.0244015886508493	189	tags=58%, list=30%, signal=43%	PTGS2/IL10/CCL2/SLC8A1/HMOX1/SGMS2/PTX3/SYT1/STS/VEGFA/NLN/CXCL2/ITGAM/OMG/CXCR2/AHR/DPYSL2/SLC25A37/NINJ1/HK2/TIMP1
C0036690	C0036690	Septicemia	57	0.289001119254599	2.05775144138752	0.00100245187784492	0.0347722638274603	0.0244015886508493	115	tags=40%, list=18%, signal=36%	PTGS2/IL10/CCL2/CD300LB/C5AR2/CASP5/KLF4/DUSP6/SPATS2L/HMOX1/BLVRA/SGMS2/PTX3/SYT1/VEGFA/FN1/P2RY1/PICK1/ACCS/CXCL2/CAMKK2/TNFSF13B/ITGAM
C1176475	C1176475	Ductal Carcinoma	11	0.603900408040547	2.21846194480483	0.00107109448527039	0.0347722638274603	0.0244015886508493	78	tags=64%, list=12%, signal=57%	PTGS2/IL10/KLF4/DUSP6/ASPH/VEGFA/FN1
C0024301	C0024301	Lymphoma, Follicular	31	-0.41700470803228	-2.12010537608271	0.00108964401686689	0.0347722638274603	0.0244015886508493	133	tags=55%, list=21%, signal=46%	IL2RA/CXCR5/LEF1/CD27/EBF1/TCL1A/GCSAM/BCL2/CDR2/BTLA/ETS1/SLC16A10/CD28/MS4A1/RHOH/BACH2/CR2
C0011303	C0011303	Demyelinating Diseases	10	0.617300509177296	2.15948391041448	0.00110575573547205	0.0347722638274603	0.0244015886508493	126	tags=70%, list=20%, signal=57%	IL10/CCL2/MXD1/FN1/PMP22/OMG/CXCR2
C1367654	C1367654	Marginal Zone B-Cell Lymphoma	13	-0.572382839445863	-2.11871362890011	0.00116955246940987	0.0347722638274603	0.0244015886508493	133	tags=85%, list=21%, signal=68%	CARD11/PAX5/IL2RA/CXCR5/GCSAM/BCL2/CD200/BTLA/FCRL1/MS4A1/RHOH
C0375023	C0375023	Respiratory syncytial virus (RSV) infection in conditions classified elsewhere and of unspecified site	26	0.421633395872428	2.26308297557265	0.00118931410339185	0.0347722638274603	0.0244015886508493	188	tags=65%, list=30%, signal=48%	PTGS2/IL10/CCL2/RNASE3/HMOX1/SYT1/VEGFA/FN1/OASL/CXCL2/TNFSF13B/ITGAM/CXCR2/AHR/DUSP1/BST2/MARCHF1
C2827407	C2827407	Infectious Otitis Media	11	0.601512875228407	2.20969120940677	0.00123169328275999	0.0347722638274603	0.0244015886508493	69	tags=55%, list=11%, signal=49%	PTGS2/IL10/CCL2/KLF4/STS/VEGFA
C0220597	C0220597	Adult Hodgkin Lymphoma	30	-0.435471010948777	-2.17760426086513	0.00123707610639031	0.0347722638274603	0.0244015886508493	111	tags=50%, list=18%, signal=43%	HABP4/CTLA4/CD27/EBF1/BCL2/RASGRP1/MAL/ETS1/CD28/PDE5A/DPP4/MS4A1/RHOH/TIGIT/CR2
C0220644	C0220644	Childhood Hodgkin Lymphoma	30	-0.435471010948777	-2.17760426086513	0.00123707610639031	0.0347722638274603	0.0244015886508493	111	tags=50%, list=18%, signal=43%	HABP4/CTLA4/CD27/EBF1/BCL2/RASGRP1/MAL/ETS1/CD28/PDE5A/DPP4/MS4A1/RHOH/TIGIT/CR2
C0026691	C0026691	Mucocutaneous Lymph Node Syndrome	28	0.37602299095156	2.09156661878776	0.00125636797804359	0.0347722638274603	0.0244015886508493	69	tags=36%, list=11%, signal=33%	PTGS2/IL10/CCL2/SLC8A1/HMOX1/SULT1A1/PTX3/SYT1/STS/VEGFA
C0004364	C0004364	Autoimmune Diseases	96	-0.272562218049566	-1.98615752632578	0.00131440863577246	0.0347722638274603	0.0244015886508493	75	tags=26%, list=12%, signal=27%	PLEKHA1/ENO2/BCL2/LRBA/FCRL2/CDR2/RASGRP1/TIMD4/CD200/BTLA/ETS1/CD28/EPHA4/TRAT1/UBASH3A/DPP4/TTN/GSDMB/MS4A1/BACH2/GPR174/TIGIT/C12orf42/CR2/DSC1
C0016057	C0016057	Fibrosarcoma	24	0.420508430006655	2.18781284923812	0.00133416064207689	0.0347722638274603	0.0244015886508493	249	tags=79%, list=39%, signal=50%	PTGS2/IL10/CCL2/PTX3/SYT1/STS/CREG1/VEGFA/FN1/STK3/ITGAM/ALPK1/ADGRE2/TIMP1/HCCS/LIMK2/CD36/TNFRSF1B/PAK1
C0936223	C0936223	Metastatic Prostate Carcinoma	18	0.466456943439575	2.16099003454206	0.001347569291746	0.0347722638274603	0.0244015886508493	78	tags=44%, list=12%, signal=40%	MSR1/PTGS2/CCL2/KLF4/PFKFB4/SLC28A3/VEGFA/FN1
C1282496	C1282496	Metastasis from malignant tumor of prostate	18	0.466456943439575	2.16099003454206	0.001347569291746	0.0347722638274603	0.0244015886508493	78	tags=44%, list=12%, signal=40%	MSR1/PTGS2/CCL2/KLF4/PFKFB4/SLC28A3/VEGFA/FN1
C0085207	C0085207	Gestational Diabetes	27	0.384738181741117	2.11197351280114	0.00135437519725987	0.0347722638274603	0.0244015886508493	232	tags=74%, list=37%, signal=49%	PTGS2/IL10/CCL2/PRLR/SLC2A9/PTX3/VEGFA/FN1/TCF7L2/IGF2BP2/UBE2E2/SLC7A7/CD86/LPL/TIMP1/FADS1/CMKLR1/VASH1/OLR1/CD36
C0023893	C0023893	Liver Cirrhosis, Experimental	46	0.332399684781939	2.18247278853102	0.00136461762730221	0.0347722638274603	0.0244015886508493	232	tags=63%, list=37%, signal=43%	PTGS2/IL10/CCL2/CTTNBP2NL/HIP1/DUSP6/PTPRO/PRLR/HMOX1/BLVRA/VEGFA/FMNL2/LMO2/FN1/NOCT/HCK/ECT2/CD86/LPL/NEK6/LHFPL6/KMO/TIMP1/LIMK2/EPB41L2/FCER1G/GNGT2/EMP1/CD36
C0020429	C0020429	Hyperalgesia	21	0.432902086200895	2.12948545341251	0.00136819535233395	0.0347722638274603	0.0244015886508493	173	tags=67%, list=27%, signal=50%	PTGS2/IL10/CCL2/RNASE3/DUSP6/SYT1/VEGFA/P2RY1/ITGAM/CXCR2/DPYSL2/PROK2/DUSP1/KMO
C0011875	C0011875	Diabetic Angiopathies	11	0.599241919420429	2.20134872615746	0.00138163497805119	0.0347722638274603	0.0244015886508493	138	tags=82%, list=22%, signal=65%	CCL2/KLF4/DUSP6/HMOX1/VEGFA/FN1/TCF7L2/ITGAM/AHR
C0341858	C0341858	Endometriosis of uterus	14	0.525354183700489	2.18159840378192	0.00145050156241044	0.0347722638274603	0.0244015886508493	70	tags=50%, list=11%, signal=45%	PTGS2/IL10/CCL2/DUSP6/SYT1/VEGFA/FMNL2
C0947751	C0947751	Vascular inflammations	17	0.482030691797188	2.16728532926429	0.00145180024244667	0.0347722638274603	0.0244015886508493	69	tags=47%, list=11%, signal=43%	PTGS2/IL10/CCL2/KLF4/ZC3H12C/HMOX1/PTX3/VEGFA
C4082937	C4082937	Necrotizing enterocolitis in fetus OR newborn	13	0.540269058333218	2.15329071613476	0.00148048662042463	0.0347722638274603	0.0244015886508493	80	tags=54%, list=13%, signal=48%	PTGS2/IL10/CCL2/HMOX1/VEGFA/C17orf97/FCGRT
C0017574	C0017574	Gingivitis	10	0.606029121236886	2.12005355106196	0.00149222289878323	0.0347722638274603	0.0244015886508493	203	tags=90%, list=32%, signal=62%	PTGS2/IL10/CCL2/SYT1/VEGFA/ITGAM/AHR/TIMP1/NCF2
C0038525	C0038525	Subarachnoid Hemorrhage	20	0.446999113905231	2.17713301995609	0.00161456886042475	0.0362683984854074	0.0254515077090578	69	tags=40%, list=11%, signal=37%	MSR1/PTGS2/IL10/CCL2/KLF4/HMOX1/SYT1/VEGFA
C0015695	C0015695	Fatty Liver	32	0.370303004109453	2.13309000080296	0.00163799274493686	0.0362683984854074	0.0254515077090578	149	tags=53%, list=24%, signal=43%	PTGS2/IL10/CCL2/HMOX1/BLVRA/SGMS2/STS/CREG1/VEGFA/FN1/TCF7L2/NOCT/IGF2BP2/CXCR2/SORT1/AHR/LPL
C2826323	C2826323	Refractory Cytopenia of Childhood	13	0.536708910931509	2.13910142983392	0.00172174700346317	0.0362683984854074	0.0254515077090578	157	tags=77%, list=25%, signal=59%	PTGS2/TBC1D8/DAPK1/VEGFA/FN1/P2RY1/TNFSF13B/CXCR2/AHR/SULF2
C4282128	C4282128	PATENT DUCTUS ARTERIOSUS 1	14	0.5161536680521	2.14339212147706	0.00176052693933118	0.0362683984854074	0.0254515077090578	126	tags=64%, list=20%, signal=53%	PTGS2/IL10/CCL2/KLF4/HMOX1/STS/VEGFA/ITGAM/CXCR2
C1704436	C1704436	Peripheral Arterial Diseases	17	0.475670626717209	2.1386894826189	0.00177187616855732	0.0362683984854074	0.0254515077090578	93	tags=53%, list=15%, signal=46%	PTGS2/IL10/CCL2/HMOX1/PTX3/VEGFA/FN1/TCF7L2/ACCS
C0010068	C0010068	Coronary heart disease	61	0.273915775764676	1.99285221187955	0.00181950698647972	0.0362683984854074	0.0254515077090578	149	tags=44%, list=24%, signal=37%	PTGS2/IL10/CCL2/C5AR2/KLF4/SLC8A1/HMOX1/APOA2/SLC2A9/PTX3/SYT1/STS/CREG1/MAML3/VEGFA/FN1/P2RY1/TCF7L2/NLN/ACCS/ITGAM/IGF2BP2/CXCR2/SORT1/AHR/CD86/LPL
C0032300	C0032300	Lobar Pneumonia	10	0.599075022069213	2.0957262339113	0.00183575085611277	0.0362683984854074	0.0254515077090578	138	tags=70%, list=22%, signal=56%	PTGS2/CCL2/HMOX1/STS/ITGAM/CXCR2/AHR
C0004623	C0004623	Bacterial Infections	40	0.333121614359081	2.10932593262195	0.00184599633009559	0.0362683984854074	0.0254515077090578	115	tags=42%, list=18%, signal=37%	PTGS2/IL10/CCL2/CD300LB/CASP5/KLF4/CD1B/HMOX1/PTX3/SYT1/STS/VEGFA/FN1/OAS1/CXCL2/TNFSF13B/ITGAM
C0007222	C0007222	Cardiovascular Diseases	70	0.263484467236484	2.00965240711995	0.00203571622294069	0.0389852661752242	0.0273580815264731	149	tags=41%, list=24%, signal=36%	MSR1/PTGS2/IL10/CCL2/LHFPL2/RNASE3/SLC8A1/HMOX1/APOA2/SLC2A9/SULT1A1/PTX3/SYT1/CREG1/VEGFA/FN1/SPRED2/TCF7L2/ACCS/CXCL2/PMP22/IGF2BP2/KCNMA1/SORT1/AHR/ECHDC3/CD86/DPYSL2/LPL
C0030305	C0030305	Pancreatitis	25	0.391841187487323	2.05920091401156	0.00208993753637463	0.0389852661752242	0.0273580815264731	170	tags=60%, list=27%, signal=46%	PTGS2/IL10/CCL2/DUSP6/HMOX1/SYT1/VEGFA/FN1/ITGAM/AHR/SLC7A7/LPL/ADGRE2/SULF2/DUSP1
C0520679	C0520679	Sleep Apnea, Obstructive	23	0.412570153662417	2.11444193610171	0.00210100236872465	0.0389852661752242	0.0273580815264731	93	tags=43%, list=15%, signal=38%	PTGS2/IL10/CCL2/FPR3/HMOX1/PTX3/SYT1/VEGFA/FN1/ACCS
C0010692	C0010692	Cystitis	13	0.51923808011811	2.06946986901548	0.00227028363906564	0.0413604401153413	0.0290248702563799	69	tags=54%, list=11%, signal=49%	PTGS2/IL10/CCL2/SLC8A1/PTX3/SYT1/VEGFA
C0162557	C0162557	Liver Failure, Acute	13	0.517645045793364	2.06312068804898	0.0024025291310491	0.0429881105234143	0.0301670951041504	176	tags=77%, list=28%, signal=57%	PTGS2/IL10/CCL2/HMOX1/SYT1/ITGAM/AHR/CD86/SLC25A37/BST2
C0017661	C0017661	IGA Glomerulonephritis	29	0.372035726467299	2.09518495530666	0.00257602871965611	0.0446691822173717	0.0313467945385064	126	tags=52%, list=20%, signal=43%	IL10/CCL2/C2/TNS3/LHFPL2/HMOX1/PTX3/SYT1/VEGFA/FN1/FCGRT/ACCS/TNFSF13B/ITGAM/CXCR2
C0742343	C0742343	Acute Chest Syndrome	22	0.428846619609658	2.14606330505969	0.00261585335580611	0.0446691822173717	0.0313467945385064	93	tags=45%, list=15%, signal=40%	MSR1/PTGS2/IL10/CCL2/HMOX1/SULT1A1/PTX3/VEGFA/P2RY1/ACCS
C1868683	C1868683	B-CELL MALIGNANCY, LOW-GRADE	32	-0.397791408291023	-2.04110255810395	0.00263022130820851	0.0446691822173717	0.0313467945385064	132	tags=50%, list=21%, signal=42%	CXCR5/PLAAT4/ABCB4/CTLA4/CD27/TCL1A/BCL2/FCRL2/CDR2/CD200/CD28/FCRL1/TRAT1/DPP4/MS4A1/CR2
C0035235	C0035235	Respiratory Syncytial Virus Infections	18	0.441830563715213	2.04690155988291	0.00280104183959235	0.0467773987211922	0.0328262447166261	138	tags=56%, list=22%, signal=45%	PTGS2/IL10/CCL2/RNASE3/STS/VEGFA/IFIT2/TNFSF13B/CXCR2/AHR
C0158266	C0158266	Intervertebral Disc Degeneration	11	0.569062202080201	2.09048184557113	0.00286301957846343	0.0470286166823009	0.0330025380226673	85	tags=64%, list=13%, signal=56%	PTGS2/IL10/HMOX1/SYT1/VEGFA/FN1/TCF7L2
C1845050	C1845050	PIGMENTARY DISORDER, RETICULATE, WITH SYSTEMIC MANIFESTATIONS	15	0.484340279570356	2.06246264768905	0.0030189288526024	0.0476853444834649	0.0334633996375192	85	tags=53%, list=13%, signal=47%	IL10/CCL2/HMOX1/APOA2/SYT1/VEGFA/FN1/TCF7L2
C0269102	C0269102	Endometrioma	19	0.434994884457152	2.06878601418775	0.00307870962196086	0.0476853444834649	0.0334633996375192	189	tags=68%, list=30%, signal=50%	PTGS2/IL10/CCL2/PRLR/HMOX1/SYT1/VEGFA/SULF2/DUSP1/METTL7A/NINJ1/SLC16A6/TIMP1
C0242966	C0242966	Systemic Inflammatory Response Syndrome	10	0.581579538820668	2.03452230807863	0.00308548938141998	0.0476853444834649	0.0334633996375192	48	tags=50%, list=8%, signal=47%	IL10/CCL2/C5AR2/HMOX1/PTX3
C0007766	C0007766	Intracranial Aneurysm	14	0.492084931769125	2.04344370898679	0.00309336067008505	0.0476853444834649	0.0334633996375192	78	tags=50%, list=12%, signal=45%	PTGS2/IL10/CCL2/APOA2/SYT1/VEGFA/FN1
C1335302	C1335302	Pancreatic Ductal Adenocarcinoma	39	0.327885033624346	2.05016847926427	0.00314541260437914	0.0477530822664833	0.0335109349238479	126	tags=44%, list=20%, signal=37%	PTGS2/CCL2/KLF4/RNASE3/SLC8A1/PRLR/SLC28A3/HMOX1/ASPH/SYT1/VEGFA/EPS8/FN1/TNFSF13B/IGF2BP2/TPX2/CXCR2
C0035078	C0035078	Kidney Failure	17	0.453166316509597	2.03750658661631	0.00333149699871322	0.0481790616467893	0.0338098678223083	93	tags=47%, list=15%, signal=41%	PTGS2/IL10/CCL2/KLF4/SLC2A9/VEGFA/FN1/ACCS
C0024232	C0024232	Lymphatic Metastasis	22	0.418177789561206	2.09267362299634	0.00335660878513568	0.0481790616467893	0.0338098678223083	78	tags=41%, list=12%, signal=37%	PTGS2/IL10/CCL2/KLF4/SLC28A3/SYT1/VEGFA/C17orf97/FN1
C0856742	C0856742	Post MI	10	0.574986761252042	2.01145899147232	0.00343071361854781	0.0481790616467893	0.0338098678223083	69	tags=60%, list=11%, signal=54%	PTGS2/IL10/CCL2/HMOX1/SYT1/VEGFA
C4551686	C4551686	Malignant neoplasm of soft tissue	28	0.352995398309806	1.9634793867846	0.00343508472067591	0.0481790616467893	0.0338098678223083	126	tags=50%, list=20%, signal=42%	PTGS2/IL10/CCL2/KLF4/RNASE3/SYT1/CSF2RA/STS/MAML3/VEGFA/FN1/STK3/ITGAM/CXCR2
C0024668	C0024668	Mammary Neoplasms, Experimental	12	0.530588521872233	2.023755211312	0.00346879702498968	0.0481790616467893	0.0338098678223083	78	tags=50%, list=12%, signal=45%	PTGS2/IL10/DUSP6/PRLR/HMOX1/FN1
C0876973	C0876973	Infectious Lung Disorder	13	0.499669938709578	1.99147928899412	0.00350458065818161	0.0481790616467893	0.0338098678223083	115	tags=62%, list=18%, signal=51%	IL10/CCL2/PTX3/VEGFA/FN1/CXCL2/TNFSF13B/ITGAM
C0013274	C0013274	Patent ductus arteriosus	19	0.42699215008773	2.03072592306879	0.00353480694776201	0.0481790616467893	0.0338098678223083	69	tags=42%, list=11%, signal=39%	PTGS2/IL10/CCL2/KLF4/SLC8A1/HMOX1/STS/VEGFA
C0409959	C0409959	Osteoarthritis, Knee	18	0.436046676757019	2.020106113372	0.00358809549471319	0.0481790616467893	0.0338098678223083	78	tags=39%, list=12%, signal=35%	PTGS2/IL10/CCL2/SLC8A1/SYT1/VEGFA/FN1
C0740457	C0740457	Malignant neoplasm of kidney	27	0.362176214648074	1.98812233514688	0.00360621718913093	0.0481790616467893	0.0338098678223083	78	tags=37%, list=12%, signal=34%	PTGS2/IL10/CCL2/CASP5/KLF4/HMOX1/SYT1/DAPK1/VEGFA/FN1
C0151650	C0151650	Renal fibrosis	25	0.376177317360959	1.97688425943014	0.00373637550094512	0.0492611612098291	0.0345692359367222	78	tags=36%, list=12%, signal=33%	PTGS2/IL10/CCL2/C5AR2/KLF4/RNASE3/PTX3/VEGFA/FN1
C0041296	C0041296	Tuberculosis	62	0.259500735988341	1.89515922579544	0.0038249242422878	0.0497736894905503	0.0349289049056493	144	tags=40%, list=23%, signal=35%	MSR1/PTGS2/IL10/CCL2/C5AR2/KLF4/HIP1/CD1B/HMOX1/STS/CMPK2/VEGFA/FN1/EHHADH/NLN/NOCT/OAS1/OASL/CXCL2/PMP22/TNFSF13B/CXCR2/KCNMA1/AHR/CD86
C0034067	C0034067	Pulmonary Emphysema	16	0.469554791509794	2.0197502056286	0.00387804540844279	0.0498179679392266	0.0349599775012116	69	tags=44%, list=11%, signal=40%	IL10/CCL2/PTPRO/HMOX1/BLVRA/SGMS2/VEGFA
