## supplementary 2 for "ReDisX: a Continuous Max Flow-based framework to redefine the diagnosis of diseases based on identified patterns of genomic signatures": clusterProfiler_gseDGN_15573_59867.csv

	ID	Description	setSize	enrichmentScore	NES	pvalue	p.adjust	qvalues	rank	leading_edge	core_enrichment
C0023467	C0023467	Leukemia, Myelocytic, Acute	32	-0.39987347520938	-1.84021458873294	0.00779667114441995	0.00779667114441995	0.809585202323444	24	tags=38%, list=19%, signal=41%	LEF1/CTLA4/PLCG1/BTLA/ETS1/CD96/EPHA4/TMEM14A/PDE5A/LBH/HDC/BACH2
C1332979	C1332979	Childhood Lymphoma	19	-0.451977127103232	-1.76134186816538	0.00813653469671803	0.00813653469671803	0.809585202323444	24	tags=47%, list=19%, signal=45%	LEF1/CTLA4/RAD54B/BTLA/ETS1/CD96/EPHA4/BACH2/CR2
C0023449	C0023449	Acute lymphocytic leukemia	15	-0.460987720092893	-1.67713853861763	0.0194619871844283	0.0194619871844283	1	24	tags=47%, list=19%, signal=43%	LEF1/CTLA4/BTLA/ETS1/LBH/HDC/BACH2
C0023434	C0023434	Chronic Lymphocytic Leukemia	23	-0.40202766777807	-1.68037815636893	0.0261204399444443	0.0261204399444443	1	24	tags=83%, list=19%, signal=82%	RBL2/GZMB/TGFBR1/LRIG1/CXCR6/ITPR3/CYLD/RGCC/CCR7/CARD11/LEF1/CTLA4/LAX1/CDR2/BTLA/ETS1/HDC/BACH2/CR2
C0004364	C0004364	Autoimmune Diseases	23	-0.387957323359507	-1.62156752887104	0.036815234316427	0.036815234316427	1	24	tags=39%, list=19%, signal=39%	LEF1/CTLA4/CDR2/BTLA/ETS1/EPHA4/GSDMB/BACH2/CR2
C1332206	C1332206	Adult Lymphoma	18	-0.415130793641514	-1.58965995355884	0.0472779369627507	0.0472779369627507	1	24	tags=44%, list=19%, signal=42%	LEF1/CTLA4/RAD54B/BTLA/ETS1/EPHA4/BACH2/CR2
C0271650	C0271650	Impaired glucose tolerance	12	0.391581826139836	1.57075833896335	0.049633980861372	0.049633980861372	1	48	tags=75%, list=38%, signal=51%	DUSP6/TCF7L2/CAMKK2/SLC25A19/HK2/OLR1/TNFRSF1B/KLF11/PAK1
