## supplementary 2 for "ReDisX: a Continuous Max Flow-based framework to redefine the diagnosis of diseases based on identified patterns of genomic signatures": clusterProfiler_gseKEGG_15573_59867.csv

	ID	Description	setSize	enrichmentScore	NES	pvalue	p.adjust	qvalues	rank	leading_edge	core_enrichment
hsa04140	hsa04140	Autophagy - animal	4	0.793388429752066	1.94403449187111	0.00513405335559213	0.00513405335559213	0.989010989010989	29	tags=100%, list=23%, signal=79%	58528/10645/22808/203228
hsa04610	hsa04610	Complement and coagulation cascades	1	-1	-1.35642930023966	0.016353353467389	0.016353353467389	0.989010989010989	2	tags=100%, list=2%, signal=99%
hsa04640	hsa04640	Hematopoietic cell lineage	1	-1	-1.35642930023966	0.016353353467389	0.016353353467389	0.989010989010989	2	tags=100%, list=2%, signal=99%
hsa04360	hsa04360	Axon guidance	5	-0.619485697098039	-1.55285984214555	0.0452261306532663	0.0452261306532663	0.989010989010989	19	tags=60%, list=15%, signal=53%	5335/3983/2043
hsa05310	hsa05310	Asthma	1	0.983870967741935	1.3147851535465	0.0476190476190476	0.0476190476190476	0.989010989010989	3	tags=100%, list=2%, signal=98%	6037
