## supplementary 3 for "ReDisX: a Continuous Max Flow-based framework to redefine the diagnosis of diseases based on identified patterns of genomic signatures": distict_gene_DisRedXclus1_GSE59867.csv

	SYMBOL
1	UTY
2	DDX3Y
3	TXLNGY
4	RPS4Y1
5	EIF1AY
6	ZFY
7	FADS2
8	IGHV2-5
9	NEXN
10	ADGRG1
11	PRH1
12	MYCT1
13	PCDHGA10
14	LPAR1
15	TTTY10
16	SPON2
17	CTSW
18	TFPI
19	MEIS1
20	LGR6
21	PRF1
22	IL2RB
23	ATP5MC1
24	MGST3
25	APBB2
26	ANAPC15
27	NCR1
28	TMEM255A
29	TNIP3
30	EFNA5
31	ZNF683
32	PRR5L
33	TPRG1
34	LTF
35	MSC
36	NMUR1
37	SUCNR1
38	GBP3
39	DHCR24
40	NEDD8
41	LEXM
42	LINC00917
43	LINC02899
44	DLEU2
45	MYO3B
46	NUAK1
47	COX5B
48	PRICKLE1
49	LYRM9
50	NINJ2-AS1
51	COX7C
52	ADGRG5
53	NIPSNAP3A
54	CXCR3
55	LINC01356
56	PRDM1
57	MPHOSPH6
58	ATP1B3
59	SLAMF7
60	PDZD4
61	PRDX1
62	LRRK2
63	ATP5MJ
64	OTUD1
65	DNAI3
66	AGAP1
67	GFI1
68	NME1
69	HTATIP2
70	CHMP2A
71	SLIRP
72	IGFBP7
73	ABCA2
74	S100A6
75	NDUFAF1
76	ST20
77	CKLF
78	LRRC37A3
79	H2AC17
80	DNASE1L3
81	TMEM14C
82	ABHD5
83	NDUFB10
84	TST
85	NDUFB2
86	DSTNP2
87	RNF141
88	CPVL
89	DEGS1
90	TBX21
91	FTH1P5
92	BCL9L
93	PLIN2
94	MRPL53
95	MLLT6
96	HPR
97	MAP3K14-AS1
98	ARMT1
99	ATP1A3
100	RHOF
101	S100A4
102	ERLIN1
103	LTA4H
104	LINC00260
105	TTC22
106	RUNX3
107	NPC2
108	S1PR5
109	TRMT112
110	TMEM14B
111	GPX4
112	PLAAT3
113	ANXA2P1
114	COMMD8
115	ARG2
116	OAT
117	MEA1
118	HEG1
119	PVRIG
120	FAM117A
121	SMAD7
122	B3GALNT2
123	IL2RG
124	PSMA1
125	DMAC1
126	AP1S2
127	ARPC1B
128	MND1
129	TJP2
130	PLEKHF1
131	CHCHD1
132	PDCD6
133	UQCR10
134	NCBP2AS2
135	GPR146
136	IFT20
137	ZNF665
138	HCP5
139	HSD17B10
140	TMC8
141	CCPG1
142	GABARAPL2
143	CST3
144	C3orf62
145	RALGDS
146	C16orf54
147	PRDX3
148	SLC35A1
149	MORN2
150	HSD17B11
151	LMF1
152	LMAN1
153	HS3ST3B1
154	UBLCP1
155	CHST12
156	HSD17B4
157	MRPL21
158	TBC1D9
159	ATP6AP2
160	SPN
161	PEX12
162	CDKL1
163	SEMA4C
164	HHEX
165	UBALD2
166	SLC41A1
167	LSM1
168	PSMB3
169	CHUK
170	SLC25A45
171	CIAO2B
172	NDE1
173	COPS9
174	ARHGAP19
175	RNFT1
176	KCTD7
177	GYG1
178	SDHB
179	DHX32
180	GSTP1
181	NDUFA8
182	NAA40
183	FBXO36
184	STPG1
185	CRIM1
186	CTSK
187	JPT1
188	SGPP2
189	PCMT1
190	TIGD2
191	JAML
192	DMXL2
193	RNASET2
194	HADHB
195	ATP10A
196	SLC44A1
197	MPC1
198	ZNHIT1
199	JAGN1
200	CDK5RAP3
201	MRFAP1
202	CNNM3
203	CEP68
204	NAA38
205	CBR1
206	ORAI1
207	NAP1L5
208	NTPCR
209	ANXA2P3
210	TESC
211	CARS2
212	CAT
213	ERG28
214	UPP1
215	LAMTOR5
