## supplementary 3 for "ReDisX: a Continuous Max Flow-based framework to redefine the diagnosis of diseases based on identified patterns of genomic signatures": distict_gene_DisRedXclus2_GSE59867.csv

	SYMBOL
1	CXCL8
2	H3C8
3	AREG
4	H2BC7
5	H3C2
6	APOBEC3B
7	TUBA1B
8	IL3RA
9	SELENBP1
10	TMEM63C
11	DLGAP5
12	PCLAF
13	H3C4
14	TOP2A
15	KIF11
16	H4C13
17	H3C7
18	ASPM
19	H2AC16
20	JUNB
21	LILRA4
22	CCNA2
23	ESCO2
24	PTPRS
25	MRPL46
26	CEP55
27	APOO
28	RIDA
29	SLC7A5
30	GON7
31	TSPYL5
32	EPHB1
33	PGBD2
34	CHRNE
35	TAS2R5
36	UBE2T
37	H2BC6
38	DNAAF2
39	GMNN
40	PEAK1
41	CD2BP2
42	TANC2
