## supplementary 3 for "ReDisX: a Continuous Max Flow-based framework to redefine the diagnosis of diseases based on identified patterns of genomic signatures": distict_gene_DisRedXclus3_GSE59867.csv

	SYMBOL
1	PTGS2
2	LINC00189
3	ELOVL7
4	PDE5A
5	MSR1
6	CA2
7	PPBP
8	PF4
9	ENKUR
10	LERFS
11	JAM3
12	IFIT2
13	ADAM23
14	SYCP2L
15	TCL1A
16	HBD
17	RASGEF1B
18	MMD
19	ELAPOR2
20	MS4A1
21	FCRL1
22	LOC105374985
23	FPR3
24	CD22
25	OSBPL10
26	CCL2
27	PROK2
28	DSC1
29	OR7D2
30	FCRL2
31	GLB1L
32	CASP5
33	CD200
34	TRAV10
35	GGTA1
36	LAPTM4B
37	FN1
38	GET1
39	CA6
40	FCER1A
41	BTN3A2
42	GZMB
43	GTSF1
44	TSHZ2
45	TNFSF4
46	PAX5
47	ZNF385D
48	CXCR5
49	EBF1
50	KLF4
51	SLC38A11
52	FMNL2
53	MAL
54	TIGIT
55	BACH2
56	TCF7L2
57	CMPK2
58	CPED1
59	CD180
60	RTKN2
61	TAFA1
62	CLEC12A
63	ODC1
64	CCR7
65	SLC44A5
66	RNASE3
67	SCARNA17
68	ITGA6
69	CLEC12B
70	HTATSF1P2
71	DUSP1
72	DPP4
73	ENDOD1
74	PLP2
75	GSDMB
76	ITM2A
77	CD3D
78	HLA-DOB
79	C2orf88
80	LRRN1
81	HDC
82	SLC16A10
83	BTLA
84	FAM102A
85	TIMD4
86	PRLR
87	MCOLN3
88	TRAT1
89	TAS2R41
90	PBX1
91	RNF157
92	CR2
93	PTX3
94	RIC3
95	TLCD4
96	EPHA4
97	NRCAM
98	ANKRD55
99	MTURN
100	EPS8
101	TAS2R14
102	MYOF
103	EFCAB2
104	CXCR2
105	SPATS2L
106	FHIT
107	CARMIL1
108	SHTN1
109	TTN
110	MS4A14
111	IL2RA
112	FCRLA
113	CTLA4
114	CCNB2
115	BST2
116	LEF1
117	KLF3-AS1
118	TPX2
119	DSEL
120	ZNF83
121	SGMS2
122	GCNT2
123	C17orf97
124	FAM30A
125	INPP4B
126	TMEM183A
127	P2RY13
128	CD36
129	UBASH3A
130	NKG7
131	EMP1
132	XRCC2
133	CSGALNACT1
134	KMO
135	CD27
136	IL32
137	CD28
138	LINC02904
139	CMKLR1
140	LOC285097
141	H2BC3
142	FGD6
143	TRABD2A
144	IL31RA
145	GPR174
146	SPRED1
147	PCDHA3
148	MXD1
149	BLK
150	OASL
151	AFF3
152	RNF144B
153	ZNF154
154	VASH1
155	OAS1
156	ADAM28
157	SLFN13
158	FCHO2
159	LOC440311
160	METTL18
161	ANKRD18A
162	C2
163	GCSAM
164	GRAMD1C
165	NIBAN3
166	LHFPL2
167	KLKB1
168	SIGLEC10
169	TRAV9-2
170	TSTD1
171	CXCR6
172	GPRASP1
173	BEX4
174	LPCAT2
175	SERPINB9P1
176	CDC6
177	METTL7A
178	FBL
179	SLC8A1
180	C5AR2
181	RAD54B
182	DUSP6
183	SOD1
184	ABCC4
185	CHN1
186	CD300LB
187	CD79B
188	EVI5
189	NLN
190	TPT1-AS1
191	OAS2
192	GRIK1-AS2
193	RHOH
194	UBE2D1
195	LBH
196	ACCS
197	CREG1
198	SLC28A3
199	TCEA3
200	LANCL3
201	TRIB2
202	TBC1D8
203	EIF3E
204	ABCB4
205	HMOX1
206	NPRL2
207	CNR2
208	PLAAT4
209	ADGRA3
210	CDC7
211	MARCHF3
212	AHR
213	STXBP1
214	KIF5C
215	LPL
216	PLAG1
217	ABLIM1
218	SPTSSB
219	MX2
220	CD1E
221	LHFPL6
222	PKIA
223	TUBA1A
224	SIRPB1
225	GAPT
226	ITGB3BP
227	KNSTRN
228	HAPLN3
229	OXNAD1
230	MYO1D
231	BEX3
232	CLEC7A
233	SLC25A37
234	ELL2
235	COL19A1
236	GRAP
237	CHMP5
238	CCR3
239	DUSP2
240	TIMP1
241	TMEM14A
242	LMNTD2-AS1
243	CDC14B
244	LRP6
245	CD96
246	PLCG1
247	PFN2
248	ELAPOR1
249	STAMBPL1
250	OCIAD2
251	HGD
252	SORCS3
253	LINS1
254	YEATS4
255	TMEM204
256	STK17A
257	RCAN3
258	SLC18A2
259	HK2
260	CHMP7
261	MXRA7
262	NBEA
263	ADGRE2
264	DUSP16
265	NEFL
266	USP44
267	SH3RF1
268	ANLN
269	HIP1
270	DAPK1
271	ZNF514
272	ATP8B4
273	AMY2B
274	PIK3IP1
275	PAWR
276	C5orf63
277	PLEKHH2
278	HIVEP2
279	PSAT1
280	XCR1
281	TCTN2
282	SLC31A1
283	C3orf14
284	ETS1
285	C12orf42
286	AP3M2
287	ZEB1
288	RAB39A
289	STS
290	CMTM1
291	FCER1G
292	MIR222HG
293	AGAP11
294	FAM13A
295	ZC3H12C
296	ENO2
297	ACER3
298	MAK
299	KCNH8
300	RAPH1
301	RASGRP1
302	CNKSR2
303	MGST2
304	ZNF626
305	SPATA6
306	TBC1D12
307	RAD51AP1
308	C20orf203
309	TAF4B
310	PLCB1
311	PDE8B
312	FUCA2
313	STYK1
314	PDK1
315	RBMS2
316	PLEKHA1
317	FAR2
318	ZNF80
319	IL10
320	XKRX
321	THEM4
322	ANO9
323	GNG7
324	IRAK3
325	SULF2
326	USP28
327	TMEM263
328	TNFSF13B
329	ACVR1C
330	RHOB
331	KIF2A
332	NUDT9P1
333	NDC80
334	ISM1
335	RRAGD
336	MSANTD3
337	ADPRH
338	ITPR3
339	SERPINB8
340	BLVRA
341	SPICE1
342	SORT1
343	ALPK1
344	CD47
345	TRAC
346	SAMSN1
347	ATP8B2
348	C9orf72
349	TSPAN13
350	CC2D2B
351	PTPRK
352	OMG
353	KCNMA1
354	AKAP6
355	LAX1
356	IFNA10
357	MRPS6
358	BIVM
359	CSF2RA
360	SNHG12
361	TNS3
362	PMP22
363	ATP6V1A
364	CDR2
365	MCM6
366	TRIM21
367	TIFA
368	LINC01128
369	IFITM1
370	PRRG1
371	TAF1D
372	CYP4V2
373	GRAMD1B
374	SPON1
375	KLF11
376	P2RY1
377	SLC2A9
378	SRGAP2
379	SHISAL2A
380	WNT7A
381	SLC31A2
382	KRTAP5-AS1
383	CLIC5
384	CDC42BPA
385	DPY19L2
386	CARD11
387	TRIM14
388	CLUAP1
389	GZMM
390	STEAP1B
391	SULT1A1
392	APOA2
393	SLFN5
394	BCL2
395	LRIG1
396	CCDC65
397	UAP1
398	PIGH
399	BCKDHA
400	ASPH
401	HELB
402	GALM
403	OR8G2P
404	FUT8
405	NAV1
406	PIK3C2B
407	BFSP1
408	HNRNPLL
409	OLR1
410	RALB
411	DLGAP1-AS1
412	DENND11
413	SLC38A1
414	CTTNBP2NL
415	HCK
416	UBXN10
417	NT5C1B
418	BACH1
419	CNTLN
420	SPTBN1
421	PRKCH
422	HPGDS
423	FADS1
424	SFMBT1
425	GAS2L3
426	CPNE8
427	GLCE
428	MCUB
429	RGCC
430	PFKFB4
431	ZC3H12B
432	CFAP44
433	DHRS3
434	DCAF4
435	UBE2E2
436	NUDT16L2P
437	ECHDC3
438	GPX7
439	SLC17A3
440	LCK
441	CCND2
442	ARHGAP15
443	TMEM106C
444	FCGRT
445	NOP58
446	GNG5
447	BUB3
448	CXCL2
449	MLLT11
450	TMCC3
451	SKA3
452	LMO2
453	SLC16A6
454	CTNNA1
455	LDOC1
456	SLC7A7
457	TMEM116
458	RGMB
459	PTPRO
460	BTN3A1
461	RCN2
462	EPB41L2
463	NFIA
464	PDP2
465	ANKEF1
466	UST
467	TRANK1
468	RPL37A
469	ZNF439
470	PASK
471	PPIF
472	MRAS
473	ORMDL3
474	SYT1
475	SATB1
476	POGLUT3
477	LINC02210
478	CD86
479	XPOT
480	GALNT12
481	KCNMB4
482	DGKG
483	DNAJC28
484	PRR11
485	LACC1
486	HOMEZ
487	TTC12
488	BEX2
489	GAB1
490	ITGAM
491	MICAL2
492	AGMAT
493	C11orf80
494	IGF2BP2
495	CD1B
496	ZFP82
497	KDM1B
498	CDC14A
499	ACTA2-AS1
500	KIF23
501	CHD7
502	ZNF571
503	STK3
504	FCGBP
505	ZBTB38
506	MIR22HG
507	CC2D2A
508	KRT10-AS1
509	NIPAL3
510	TCP11L2
511	PGM2L1
512	LOC646214
513	SH3YL1
514	VEGFA
515	HINT1
516	ZFP30
517	DYNC2I1
518	CASK
519	ZNF485
520	TMEM64
521	SCARB2
522	SRSF5
523	SFXN1
524	LRBA
525	ADAM12
526	SGCB
527	GPR155
528	NCEH1
529	ZNF804A
530	CCNB1IP1
531	MAML3
532	SMIM19
533	CAMKK2
534	GOLIM4
535	SAP30
536	SP140
537	ZNF563
538	TGFBR1
539	ZCCHC18
540	ZNF101
541	WDR89
542	ERI2
543	TMEM161B
544	NARS2
545	ZNF607
546	CFAP97
547	CASP6
548	NEK6
549	ELP2
550	TKTL2
551	MANSC1
552	MCF2L2
553	NRBF2
554	RAPGEF6
555	RP9P
556	BCAS2
557	PLPP1
558	NPAT
559	SLC35F2
560	SPTLC2
561	AGK
562	MARVELD1
563	RBL2
564	GNGT2
565	NCF2
566	SEL1L3
567	MARCHF1
568	EIF4A2
569	EHHADH
570	ECT2
571	NCK2
572	KIF14
573	SERINC5
574	RPL13P5
575	PRIM1
576	TICRR
577	PCNX2
578	NAGA
579	SLC25A19
580	GSN
581	SLC25A15
582	CCSER2
583	CAMK2D
584	ADAT2
585	SEC61A2
586	SLC16A5
587	SCIMP
588	RNF125
589	AMIGO1
590	LIMK2
591	RAB11FIP1
592	PGM5
593	MTERF4
594	NOCT
595	RRM1
596	WDFY4
597	PAK1
598	HABP4
599	SYDE2
600	STX3
601	ZBTB25
602	ZNF570
603	MACC1
604	SASH3
605	MEGF9
606	CAPRIN2
607	BDH1
608	GLCCI1
609	UPF3B
610	PXYLP1
611	SEPTIN7
612	SPRED2
613	ATF5
614	DPYSL2
615	MARS2
616	MPHOSPH9
617	HCCS
618	FBXL12
619	ZNF829
620	TOB1
621	RSKR
622	ARHGAP31
623	SFXN2
624	CYLD
625	RNPEP
626	METAP1D
627	SV2A
628	RIIAD1
629	HSD17B3
630	CDK6
631	TNFRSF1B
632	AMIGO2
633	PICK1
634	ZNF302
635	HMMR
636	ANKRD12
637	NUCKS1
638	ANKRD31
639	LANCL1
640	NINJ1
641	WASF2
642	EFCAB7
643	MTA3
644	ACSL6
645	C11orf1
646	ACYP1
647	ZSWIM5
648	LOC112268455
