## supplementary 3 for "ReDisX: a Continuous Max Flow-based framework to redefine the diagnosis of diseases based on identified patterns of genomic signatures": distict_gene_DisRedXclus4_GSE59867.csv

	SYMBOL
1	HLA-DQB1
2	TRGV5P
3	GNG11
4	SPARC
5	TREML1
6	CMTM5
7	FAXDC2
8	IFI44
9	MYL9
10	GMPR
11	BNC2
12	NRGN
13	GSTM4
14	ALOX12
15	AQP10
16	IGLV3-10
17	ESAM
18	ABLIM3
19	CD79A
20	PTGS1
21	MPL
22	RGS18
23	GNAZ
24	FCER2
25	AKR1C3
26	ALDH1A1
27	SLC24A3
28	RHOBTB3
29	AHI1
30	NLGN4Y
31	LINC02487
32	ITGB5
33	SPATA20
34	AIM2
35	DHRS9
36	ZNF429
37	GSTM5
38	PCSK6
39	C1orf198
40	STOX1
41	TRIM51
42	TTC7B
43	RPS27L
44	GP6
45	FTCDNL1
46	B3GALT2
47	TSPAN33
48	SUZ12P1
49	EIF2AK2
50	MUC20
51	MIR4435-2HG
52	SLC7A8
53	RPL22L1
54	MZB1
55	WDR49
56	ECHDC1
57	CLIC2
58	RBPMS2
59	SCML1
60	ZNF266
61	PNMA6A
62	LSM3
63	MMP9
64	DMTN
65	RNF150
66	MIR3667HG
67	PGGHG
68	EEF1A1
69	DENND5B
70	EFCAB13
71	PDGFA
72	TBC1D26
73	DDX60
74	DNM1P34
75	MT1F
76	B3GAT1
77	TUBA8
78	CCDC59
79	NDUFA5
80	TIGAR
81	HBE1
82	ARHGAP6
83	ANOS2P
84	IGHV3-47
85	PTPN13
86	CIAO2A
87	LEPR
88	LGALS12
89	NME8
90	PIGF
91	MANEA
92	H4C6
93	TMEM265
94	CYSLTR2
95	C1GALT1
96	ADGRG3
97	B4GALT6
98	IFIT5
99	TXN
100	IL11RA
101	LYNX1
102	CISH
103	ZNF701
104	ZNF267
105	CELF2-AS1
106	PDGFRB
107	DNAJB4
108	TMA16
109	EIF4E
110	ZNF559
111	ZNF615
112	TAS2R50
113	WASF3
114	TSPAN18
115	ARHGAP11A
116	GP9
117	TRIM67-AS1
118	SYF2
119	CYP21A2
120	GEN1
121	WDR17
122	DDX11
123	PYROXD1
124	PAK1IP1
125	CHURC1
126	POU2AF1
127	RBM7
128	SUSD4
129	TRMT61B
130	ZNF155
131	DCUN1D1
132	PPT2
133	PSG3
134	KRTAP4-6
135	SOCS1
136	ANKHD1
137	PEAR1
138	MAP1A
139	ZNF780A
140	ZNF252P
141	BET1
142	NT5C3A
143	SETDB2
144	SLC41A2
145	MYBL2
146	SMU1
147	FLT3LG
148	CISD1
149	CD19
150	SERPINI2
151	CYP4Z1
152	SH3TC2
153	RNF44
154	PNPT1
155	NEDD4
156	RCHY1
157	MEG3
158	CIP2A
159	RAB18
160	HLA-J
161	FPGT
162	SNX16
163	ZNF260
164	ZNF283
165	DYNC1I2
166	MIX23
167	GDI1
168	TGFB1I1
169	SLC18B1
170	ADK
171	L3MBTL4
172	IFT74
173	FOXP3
174	ZFX
175	KCNRG
176	LYAR
177	WBP2
178	RFLNB
179	ATP6V1D
180	VAMP2
181	LTBP3
182	DCXR
183	SYAP1
184	UGDH
185	RBM48
186	LRP10
187	C18orf54
188	ORAI2
189	IL15
190	CCSER1
191	CD7
192	TBXA2R
193	ZFYVE16
194	NEURL1
195	ZNF503-AS2
196	COX6C
197	ABO
198	ZNF660
199	PIGN
200	KDM6A
201	PI16
202	LINC00955
203	ZNF271P
204	DUS4L
205	LOC107986520
206	RIOK2
207	GPSM3
208	HIVEP3
209	KRT86
210	CST1
211	ACADM
212	FAM200B
213	CRIP3
214	CCDC18
215	APOOL
216	ZNF816
217	CLDN6
218	B3GAT3
219	CCNJL
220	LAMP3
221	SMIM8
222	IGLON5
223	SDK2
224	SFR1
225	DDX3X
226	GTF2F2
227	CALU
228	BTBD8
229	GIPC3
230	POLR2L
231	PLXNA3
232	GOLT1B
233	CENPE
234	EIF3FP2
235	ZC3H11A
236	NHLRC4
237	GNAI3
238	GALNT1
239	PTPN22
240	MTX2
241	CRIPT
242	COPS2
243	LINC01089
244	ZNF844
245	PARVB
246	HOXA-AS2
247	POT1
248	HSPA13
249	U2AF1L4
250	HINT3
251	CDK2AP2
252	LRIF1
253	USP12
254	RMDN2
255	LY86-AS1
256	CRTC2
257	CROCCP2
258	C9orf85
259	CKAP2
260	STARD4
261	C6orf163
262	MFGE8
263	NSMF
264	IKZF5
265	ELANE
266	GABBR1
267	TREML3P
268	C21orf91
269	CERS1
270	PXN
271	PLN
272	ADD2
273	CCP110
274	SMC6
275	DDX41
276	ORM1
277	NUDCD1
278	PCDHAC1
279	SCRN3
280	ZNF614
281	ZNF121
282	ERGIC2
283	ZFP62
284	ACAT1
285	HAUS6
286	CENPI
287	TEFM
288	ETFDH
289	RSRC1
290	LOC613266
291	INSL3
292	CENPQ
293	PAFAH1B3
294	GPR199P
295	NME4
296	PIBF1
297	FASTKD2
298	RLIM
299	TOMM34
300	MMADHC
301	CEP162
302	MRE11
303	CYP2A7
304	MDM1
305	PPIL4
306	TMEM126A
307	SRR
308	IMP3
309	RNPEPL1
310	BZW1
311	TFAM
312	PRB1
313	TRAPPC6B
314	CIR1
315	STAG1
316	MICU2
317	AGER
318	MFSD10
319	DHX36
320	ANKRD49
321	DNTTIP2
322	SLC36A4
323	ZNF140
324	MINDY2
325	IDUA
326	RASAL3
327	RDX
328	GNPTAB
329	SERPINB3
330	NAPEPLD
331	ADAM8
332	PCMTD1
333	MKKS
334	GDPD5
335	USP8
336	NSMCE2
337	JAK3
338	DHRS7
339	FANCI
340	SESN1
341	VPS28
342	OBI1
343	PRRC2A
344	TRNT1
345	BCLAF3
346	LY6G5C
347	ZNF654
348	RMND1
349	ZNF670
350	IFNL2
351	COG6
352	SBF1
353	PTS
354	CYP2A13
355	CSH2
356	PARM1-AS1
357	PIM1
358	TBPL1
359	TAF1B
360	APOBEC3C
361	SACM1L
362	PIK3R5
363	SYCP2
364	MKNK2
365	EPHA1
366	AQP4-AS1
367	SHFL
368	DDX1
369	YDJC
370	MED4
371	ERO1B
372	ADSS2
373	R3HDM4
374	PPP1R11
375	ARHGAP45
376	PCYOX1L
377	RNF26
378	NBEAL2
379	PUM3
380	MYG1
381	MFN1
382	FAM98B
383	TRIP11
384	PPID
385	NUF2
386	TM2D1
387	CERS4
388	TSN
389	CFAP418
390	CENPC
391	SGSH
392	VAMP8
393	EMC2
394	SAR1B
395	PRIMPOL
396	ATP2A3
397	PGM3
398	SMC4
399	ESF1
400	UBALD1
401	LMBRD1
402	THBS3
403	GALNT3
404	SNRPF
405	KRT6A
406	CHERP
407	RBAK
408	WDR3
409	ZNF124
410	SH3RF2
411	HSDL2
412	MSLN
413	ATP6V1F
414	CHMP2B
415	C1GALT1C1
416	SLFN12
417	MMUT
418	ACVR2A
419	ABHD4
420	WDR75
421	MAP4K2
422	LINC00174
423	LMBRD2
424	MAST3
425	DST
426	ZUP1
427	SETD1B
428	GMFB
429	FASTKD1
430	DPP9
431	SRCAP
432	GIN1
433	SLC35A4
434	PDCD10
435	FER
436	BNIP2
437	SIPA1L3
438	NAPG
439	VAMP4
440	TCEANC
441	ZBTB41
442	NT5DC1
443	DENND1C
444	FAM126A
445	NPFF
446	CD82
447	USP27X-DT
448	CEP83
449	KTN1
450	NFYB
451	SLC29A4
452	CSTF3
453	CD248
454	MOV10
455	HSPB8
456	ZNF326
457	SOCS4
458	OSER1
459	ADIRF
460	SP2
461	SPOPL
462	ABCA7
463	RGS14
464	KPNA4
465	EFHC1
466	HNRNPH3
467	KLHL7
468	LINC00523
469	AGPS
470	NFKBID
471	KRT38
472	BATF2
473	ZNF770
474	GPRC5B
475	USP16
476	TTC37
477	DUSP7
478	PIEZO1
479	PTGIR
480	ZNF568
481	LRRC40
482	NADK2
483	TMEM198B
484	IMPA1
485	NUP35
486	ATP6V1C1
487	FAM210A
488	ODR4
489	MOCS2
490	RPE
491	STXBP3
492	CRYZL1
493	PCCA
494	SGO2
495	EHD1
496	CCR10
497	LDAH
498	RNMT
499	OR1G1
500	RALGAPA1
501	SLC39A13
502	PUS7
503	KCTD13
504	LOC100130449
505	CEP97
506	RSBN1L
507	RSL24D1
508	ZNF37A
509	RAD50
510	SUCLA2
511	TRPC2
512	ZNF823
513	ZNF644
514	SLC30A9
515	RECQL
516	ATXN2L
517	COPB1
518	GIT1
519	GPIHBP1
520	CSRP2
521	SPOCD1
522	SLU7
523	EID1
524	POU6F1
525	KIF20A
526	ZNF674
527	PSMD14
528	SNX14
529	LOC654780
530	SRM
531	MRPL39
532	DNA2
533	RPAP3
534	DCUN1D5
535	HMGA1
536	ATP8B1
537	DBT
538	ULBP2
539	JMJD8
540	LINC00597
541	RBBP9
542	CDADC1
543	PARP11
544	CPN2
545	CCDC112
546	FKBP14
547	ZNF26
548	ZBTB7A
549	VLDLR-AS1
550	TUBA3C
551	PTMS
552	FAM177A1
553	PI3
554	SPATA41
555	VMO1
556	KMT2B
557	NOSIP
558	PALS1
559	MAF1
560	SWT1
561	LINC02809
562	SLC38A9
563	IL18BP
564	ZNF616
565	NEK2
566	SKIL
567	POGLUT1
568	BORA
569	EXOC6B
570	HSPB11
571	CIITA
572	XPO1
573	CLCN3
574	CD2AP
575	SCFD1
576	IL4R
577	PPP4R2
578	PNO1
579	CCDC28A
580	CREB3L2
581	RAB23
582	LCE3D
583	KCNIP2
584	SIKE1
585	SLC26A11
586	LZTS1-AS1
587	LOC100129503
588	NR2C1
589	NAA80
590	CNGA4
591	BCS1L
592	MPHOSPH10
593	FAM90A1
594	MINK1
595	TTC14
596	ORC4
597	INS
598	RO60
599	NPRL3
600	NAT8
601	ARID1A
602	ARSI
603	RNF138
604	OSBPL8
605	EXOC6
606	ATAD5
607	FCF1
608	SH2B1
609	LYSMD3
610	VPS26A
611	AP1G2
612	FOXRED2
613	COLCA1
614	FANCB
615	GUF1
616	CPNE5
617	TMX3
618	VPS50
619	INSIG2
620	SYNGAP1
621	PDK2
622	IQSEC1
623	FKBP8
624	MINDY1
625	MSH6
626	GLYCTK
627	SLC1A7
628	TUBB3
629	FLVCR1
630	KIAA2013
631	UBXN2A
632	KCND3
633	CARD19
634	TMEM242
635	ZNF235
636	ZNF404
637	ANKRD40CL
638	ATN1
639	OGFR
640	IFITM2
641	PTER
642	MAMLD1
643	HSPB9
644	GADD45B
645	DPM2
646	NAA15
647	RAP1GDS1
648	LIPT1
649	BRD4
650	VPS54
651	MRPS35
652	CEP152
653	COX8A
654	ZNF564
655	DOC2B
656	DIS3L
657	PDHA2
658	PSMD6
659	PPRC1
660	LIN37
661	TRADD
662	HTATSF1
663	FHIP2B
664	CDK16
665	CBR4
666	POLR3F
667	CCDC30
668	DBR1
669	MOSPD1
670	HERC4
671	ZNF852
672	NBEAL1
673	PLG
674	PPIG
675	ZMYM1
676	DNAJC10
677	GBE1
678	COP1
679	C1orf112
680	RBAKDN
681	MINDY3
682	MPHOSPH8
683	FXR1
684	GPATCH11
685	SFTPA2
686	MIR503HG
687	NBN
688	TLN1
689	PCDHB17P
690	MAGT1
691	ATP6V0C
692	CEP57
693	IREB2
694	TAF1C
695	IKBIP
696	VCPKMT
697	SYMPK
698	ZFP90
699	NOL10
700	SH2D3C
701	PUS7L
702	IFI27
703	FAM83G
704	FAM221A
705	FAM172A
706	MIDEAS
707	PCBP4
708	MAVS
709	GH1
710	RTN4IP1
711	RTL8A
712	ACBD5
713	TRAPPC13
714	CAB39L
715	ERF
716	ABCD3
717	PPP1R14A
718	RIF1
719	AKAP11
720	PRMT9
721	PIGW
722	LPAR2
723	LIN9
724	SPIB
725	NUP37
726	CUL5
727	UBA1
728	P4HA1
729	DNAJA2
730	BET1L
731	WDSUB1
732	KMT2D
733	CHD1
734	SREK1
735	ZNF440
736	TREML2
737	FMO6P
738	UBE2Q2
739	OBP2B
740	RUFY2
741	PRSS50
742	ADGRA1
743	ACD
744	LMF2
745	POLG2
746	DAXX
747	ZNF546
748	DNAJB14
749	TEPSIN
750	PRKD3
751	CLOCK
752	PDCL
753	FAM135A
754	CLIP4
755	GXYLT1
756	CTSG
757	ZMIZ2
758	PI4K2B
759	ZC3H6
760	PRSS21
761	MBTD1
762	NCF4-AS1
763	KBTBD3
764	NFKBIB
765	ELP4
766	GBX2
767	HNRNPR
768	EEA1
769	STARD10
770	CYP20A1
771	INTS13
772	KCNA6
773	ZFAND4
774	TRAPPC8
775	TPM2
776	ALKBH8
777	STRN3
778	POLM
779	ZNF277
780	PODN
781	OXR1
782	OR10H1
783	MIR9-1HG
784	MEN1
785	LSM6
786	MSANTD4
787	WDR43
788	PEDS1
789	CDHR1
790	RPL29P17
791	ROCK2
792	AEN
793	CALCB
794	DTX1
795	TESK1
796	MT1HL1
797	CWC22
798	TRAPPC14
799	LOC105376204
800	TYW5
801	TSC22D4
802	NABP2
803	SLC46A3
804	OLFM2
805	PIGZ
806	LPCAT4
807	NUPR1
808	GTF3C3
809	MORC3
810	ASCL2
811	SSBP1
812	TMEM38B
813	PYGO2
814	PIK3CA
815	EXOC5
816	NPPC
817	INTS1
818	CELA3B
819	CARMIL2
820	HMGCS1
821	SNRNP48
822	MED6
823	PLA2G12A
824	MUC1
825	CHDH
826	SLC6A8
827	LINC00173
828	PARPBP
829	ZNF879
830	SOAT2
831	PSMD12
832	SLC25A36
833	PP2672
834	AAAS
835	LINC02610
836	SLC22A31
837	ADCY3
838	SH2B3
839	ASCC1
840	IRS1
841	GABPB1
842	MYCNOS
843	TMEM94
844	HRCT1
845	SENP6
846	PHLDA3
847	MOSPD3
848	ZBTB24
849	KRT17
850	ACTL9
851	LOC100506358
852	AK4
853	ZDHHC17
854	ZDHHC18
855	PRADC1
856	KIF3C
857	PUS10
858	ERCC8
859	IGFLR1
860	AZIN1
861	TPK1
862	FGFRL1
863	ZBTB12
864	PBDC1
865	ERMARD
866	SPCS3
867	EAPP
868	UBR1
869	MED16
870	TMUB1
871	IGFBP2
872	ATG4A
873	INF2
874	KRT33B
875	AOC3
