## supplementary 3 for "ReDisX: a Continuous Max Flow-based framework to redefine the diagnosis of diseases based on identified patterns of genomic signatures": GSE77298_intersect_GSE59867.csv

	x
1	KMO
2	TIMP1
3	ZEB1
4	TTN
5	NEK6
6	ZBTB25
7	CDC14A
8	SLC31A1
9	SLC16A6
10	NBEA
11	FN1
12	GCSAM
13	CD47
14	HMMR
15	PTX3
16	ECT2
17	NDC80
18	ANLN
19	AKAP6
20	TNS3
21	MCUB
22	SIGLEC10
23	PRR11
24	ALPK1
25	PDE8B
26	SAMSN1
27	GAS2L3
28	SPICE1
29	SAP30
30	FCRLA
31	CD36
32	TBC1D8
33	MYO1D
34	HCK
35	LINC01128
36	STK17A
37	SPTBN1
38	ASPH
39	ADGRA3
40	CCNB2
41	ACVR1C
42	NCF2
43	ADGRE2
44	CCND2
45	C11orf80
46	RCAN3
47	MTURN
48	BUB3
49	ADAM23
50	TRIB2
51	C2
52	FCER1G
53	SFXN1
54	PXYLP1
55	TCEA3
56	PDK1
57	TOB1
58	MPHOSPH9
59	FUT8
60	CNKSR2
61	CPED1
62	GAPT
63	LPL
64	PTGS2
65	ABLIM1
66	CAMKK2
67	CLIC5
68	ELL2
69	CXCL2
70	CD1E
71	TAS2R14
72	DUSP2
73	PLCB1
74	TNFSF13B
75	ENDOD1
76	LIMK2
77	ADAM12
78	BACH1
79	HBD
80	SKA3
81	PASK
82	OCIAD2
83	SEL1L3
84	SLC8A1
85	SEC61A2
86	LHFPL2
87	PKIA
88	SLC31A2
89	TNFRSF1B
90	ADAM28
91	PMP22
92	TMEM64
93	KIF2A
94	XPOT
95	GRIK1-AS2
96	NAGA
97	FMNL2
98	RNF144B
99	TPX2
100	CHD7
101	ITPR3
102	PGM5
103	TRIM14
104	CLEC7A
105	ZNF302
106	CTLA4
107	NRCAM
108	MAL
109	RRAGD
110	SLC35F2
111	TCP11L2
112	BTLA
113	MXD1
114	SLC25A19
115	MYOF
116	IFNA10
117	CD28
118	NARS2
119	NIPAL3
120	SLC7A7
121	EPHA4
122	KLKB1
123	PAWR
124	SASH3
125	LEF1
126	CD86
127	SERPINB8
128	LAPTM4B
129	MARVELD1
130	CD96
131	IRAK3
132	IFIT2
133	SYT1
134	MICAL2
135	PFN2
136	HLA-DOB
137	C3orf14
138	FUCA2
139	C9orf72
140	SYDE2
141	PDE5A
142	CD180
143	CD22
144	TIFA
145	ITGB3BP
146	NEFL
147	SGMS2
148	NCEH1
149	NLN
150	AFF3
151	TMEM14A
152	ABCC4
153	FAM13A
154	STAMBPL1
155	TRAT1
156	CD3D
157	CD27
158	WASF2
159	FCER1A
160	INPP4B
161	ATP6V1A
162	MCF2L2
163	SHTN1
164	PTPRO
165	SPTLC2
166	TAF4B
167	ITGAM
168	MACC1
169	AMIGO1
170	ENO2
171	GAB1
172	DUSP16
173	LBH
174	ZNF101
175	SGCB
176	KCNMA1
177	PRRG1
178	TMEM204
179	ETS1
180	DUSP1
181	GRAMD1B
182	RHOB
183	CMKLR1
184	TRAC
185	SATB1
186	CD200
187	ZNF563
188	SPRED1
189	ACER3
190	RAD51AP1
191	CDK6
192	LCK
193	AGK
194	RNPEP
195	USP28
196	IFITM1
197	CASK
198	PLP2
199	SLFN5
200	GPR174
201	PRKCH
202	TNFSF4
203	ZC3H12C
204	CLEC12A
205	SH3YL1
206	SPON1
207	MS4A1
