## supplementary 3 for "ReDisX: a Continuous Max Flow-based framework to redefine the diagnosis of diseases based on identified patterns of genomic signatures": GSE93272_intersect_GSE59867.csv

	x
1	LOC440311
2	MSANTD3
3	NT5C1B
4	RP9P
5	LOC285097
6	TPT1-AS1
7	MRPS6
8	DLGAP1-AS1
9	DPY19L2
10	TLCD4
11	LINC01128
12	STEAP1B
13	ADGRA3
14	AMY2B
15	ANKRD18A
16	TAFA1
17	GRAP
18	PIGH
19	BIVM
20	P2RY13
21	CHMP5
22	RBMS2
23	TAF1D
24	THEM4
25	HBD
26	P2RY1
27	TSTD1
28	AGMAT
29	DUSP2
30	PPBP
31	SLC16A6
32	LIMK2
33	MIR22HG
34	LMNTD2-AS1
35	ZNF571
36	SPRED2
37	GCSAM
38	GPRASP1
39	GZMB
40	CLEC12B
41	MS4A1
42	CDC7
43	LRIG1
44	TMCC3
45	CXCR5
46	JAM3
47	ADAT2
48	SOD1
49	NRBF2
50	BEX2
51	DGKG
52	FAM102A
53	CYLD
54	DCAF4
55	LINC02904
56	GRIK1-AS2
57	RPL13P5
58	PMP22
59	CA6
60	NIPAL3
61	KDM1B
62	CD79B
63	SV2A
64	BDH1
65	CHN1
66	RNF157
67	CD28
68	ZCCHC18
69	CXCR2
70	FUCA2
71	GRAMD1B
72	TMEM161B
73	HIVEP2
74	CDC6
75	KLF4
76	CD1E
77	FCGRT
78	RGCC
79	LRP6
80	VEGFA
81	EPHA4
82	MTERF4
