## supplementary 3 for "ReDisX: a Continuous Max Flow-based framework to redefine the diagnosis of diseases based on identified patterns of genomic signatures": GSE93272_intersect_GSE77298.csv

	x
1	HLA-DRB6
2	IGLL3P
3	PLA2G12A
4	GBP1
5	CYP2A6
6	IGKC
7	MAD2L1
8	TLK2
9	PNMA6A
10	SDHD
11	BRD7
12	CHCHD3
13	EIF1AX
14	SLC29A4
15	PGGT1B
16	SPPL2A
17	PDE4DIP
18	LCE3D
19	AKR1B10
20	DPY19L1
21	CA5A
22	UQCRB
23	KIAA1586
24	AQP4-AS1
25	DDX19A
26	AMACR
27	LOC100505549
28	YBX3
29	CLDN4
30	HLA-A
31	LINC01128
32	S100A1
33	MST1
34	CES1P1
35	TIMM23
36	NME1
37	GJA1
38	NDUFA5
39	MPV17L
40	ARPC4
41	CDC42
42	ADGRA3
43	TCL6
44	PARG
45	IGF2BP3
46	MEST
47	NUFIP1
48	HSPB8
49	EIF1
50	PPIA
51	MSN
52	FAM171A2
53	CYBA
54	NPM1
55	XCL1
56	ZHX1-C8orf76
57	ZDBF2
58	LUM
59	GPCPD1
60	TOX4
61	SCO2
62	IGHM
63	ZNF547
64	VEZF1
65	OR52A1
66	ATP1B3
67	ADIRF
68	LINC00452
69	S100A6
70	OR2F2
71	PABPC3
72	S100A7A
73	GUSBP11
74	PLEKHB2
75	RBM4B
76	SRD5A1
77	IRF1
78	MEIOC
79	ZNRD1ASP
80	TMOD1
81	LINC01116
82	BMP8A
83	ZBTB44
84	MRPS18C
85	CCT6A
86	CNPY3
87	GLRX
88	ZCCHC10
89	LILRB1
90	KIAA1671
91	WWTR1
92	UBE2D3
93	CCDC70
94	GEM
95	OAZ3
96	FAM167A
97	SNORA68
98	MAPT-AS1
99	PGLS
100	PCAT4
101	ELAVL2
102	SDF2L1
103	FAM184A
104	NUDT3
105	TK1
106	YRDC
107	GMFB
108	WNT7B
109	HBD
110	SPRY1
111	LTK
112	CSHL1
113	PPARA
114	DDX41
115	KRTCAP2
116	SHISA5
117	PCBD1
118	TMEM132C
119	MAPT
120	OFCC1
121	CXCL3
122	PSIP1
123	DNM2
124	CIPC
125	C4orf46
126	GKAP1
127	GRIK2
128	FLJ37453
129	HMGCR
130	ABCA11P
131	PTPN18
132	IFITM2
133	CDKL1
134	GTPBP1
135	BTN3A3
136	BVES
137	TMEM221
138	TMEM59
139	KCTD13
140	HRC
141	DNAJA1
142	MICA
143	MAGOHB
144	FBXW4P1
145	NUDT1
146	PPP1R12B
147	CARD6
148	DNAJC19
149	CYSTM1
150	PDLIM7
151	BCHE
152	PPP3CB
153	ANO3
154	FEN1
155	ZNF367
156	SLC11A1
157	PRDX6
158	CD226
159	OSTC
160	HOXC4
161	ZNF33A
162	DUSP2
163	FREM2
164	MEF2C
165	ZNF207
166	HTR1A
167	KRT25
168	CDK2AP2
169	M6PR
170	LINC00470
171	SLC16A6
172	STYXL1
173	HSPA5
174	LIMK2
175	COX18
176	PHF10
177	GHSR
178	NBR2
179	HNRNPH1
180	ADORA3
181	EMSY
182	MYF5
183	ORMDL2
184	AGGF1
185	NABP1
186	TMEM258
187	MTNR1B
188	PSMB10
189	C22orf15
190	MOBP
191	HLA-G
192	PRR35
193	MMP13
194	COMMD2
195	NIFK
196	TMEM52B
197	HSPB3
198	DEPDC1
199	UFM1
200	PPP2R3A
201	MGST1
202	PERP
203	C2CD4A
204	KBTBD4
205	MRPL12
206	CLK3
207	DDX55
208	DEFB129
209	DLGAP5
210	IFT81
211	KIF26B
212	GSTO2
213	GCSAM
214	CREB3
215	DYRK1A
216	NDE1
217	IDI2-AS1
218	MIF
219	MRPL23
220	HACD1
221	GPX2
222	MTFP1
223	YDJC
224	SERP1
225	SLC25A30
226	MKRN2
227	TMEM91
228	MANEA
229	UBE2B
230	HS3ST3B1
231	MB
232	RWDD1
233	AP1S2
234	TGFBR3
235	PPM1B
236	MTHFSD
237	GNPNAT1
238	AP1G2
239	CORO1C
240	FEM1A
241	RAB40B
242	PSORS1C2
243	PNLIPRP2
244	NLGN4X
245	BTG3
246	OR2S2
247	HCN1
248	PPP1R35
249	SOX8
250	H6PD
251	ZKSCAN8
252	NPY1R
253	RASEF
254	EDF1
255	ZNF224
256	FAM20C
257	SOS2
258	GPR88
259	VAPA
260	MARK1
261	SCN2A
262	DAO
263	CLCA2
264	SOX17
265	GCNT1
266	MS4A1
267	COA7
268	SCIN
269	LILRB2
270	PACSIN3
271	SEMA6A
272	RNF4
273	IMMT
274	ENY2
275	ARHGAP25
276	HOXC9
277	FKBP6
278	PSMG2
279	ZDHHC20
280	LYVE1
281	C1GALT1
282	TRIM59
283	NHSL2
284	MSRB2
285	SAP30L
286	L2HGDH
287	ARPC5
288	RABEP2
289	SOX7
290	ZCCHC24
291	HLA-DMA
292	HAND1
293	OR8D2
294	TAP1
295	SNTB1
296	SLC11A2
297	DEFA6
298	MYL6B
299	CD207
300	ENC1
301	PRELP
302	METTL5
303	TOR1A
304	ATP4B
305	PROX1
306	PDE6H
307	ZNF770
308	TMEM151B
309	MYL6
310	RASSF2
311	SMAP2
312	TNNT1
313	FCHSD2
314	SLC38A10
315	EIF1AD
316	SOX2
317	PTCHD1
318	CAMK2B
319	SRPRB
320	B4GALT1
321	ALG2
322	EIF3J
323	SLC25A5-AS1
324	DEFA5
325	FLOT2
326	PGAP2
327	CLP1
328	LAMP3
329	ZFPL1
330	CCT8
331	GPSM3
332	LRRC39
333	LINC01405
334	TEX264
335	WIPF1
336	ARF4
337	IL16
338	KPNA3
339	CSTB
340	GTF2H5
341	FGL2
342	CABS1
343	GRIK1-AS2
344	DCLRE1B
345	GNPTG
346	TRIM44
347	TMEM219
348	VPS50
349	RCAN2
350	IL1RN
351	WDR48
352	MCFD2
353	PMP22
354	TERF2
355	FITM1
356	FCRLB
357	BIN2
358	PTER
359	NIPAL3
360	INPP5D
361	ARNTL2
362	CTSC
363	PDZD8
364	PCMTD1
365	HOXC8
366	TPD52L1
367	TYRP1
368	SECTM1
369	SLC45A4
370	SREK1IP1
371	RHBDD2
372	HSPA13
373	GCLC
374	ENPP4
375	TRHDE-AS1
376	TM2D2
377	VDAC3
378	TIGD4
379	CD52
380	CLDND1
381	RGMA
382	RANBP2
383	KBTBD12
384	SLC39A13
385	TMEM218
386	ZNF764
387	NXNL2
388	ADTRP
389	RFX3
390	DCAKD
391	HLA-DQB1
392	CAND2
393	PDX1
394	CCDC186
395	AQP3
396	PDPN
397	LRRC4C
398	MSH3
399	SIRT3
400	POMT1
401	ZBTB10
402	C14orf180
403	KCNE4
404	VKORC1
405	OR7E24
406	QRSL1
407	TRA2A
408	TMPO
409	ZBTB20
410	CD28
411	KIF11
412	DBT
413	SPHK2
414	NEUROD4
415	AGTR2
416	HMGB2
417	FAM218A
418	SP110
419	TMCC2
420	C3orf38
421	CADM2
422	TYMP
423	CD69
424	AMPD2
425	CYLC1
426	PSD4
427	LAMP1
428	MLYCD
429	NDUFAF5
430	FAM107A
431	MAGEB6
432	GPD1
433	STRBP
434	SIGLEC11
435	RAG1
436	SLC25A23
437	GDNF
438	SLA
439	HADH
440	FUCA2
441	GRAMD1B
442	HLA-DRB1
443	TMEM127
444	ZNF419
445	PPP6C
446	KCNIP2
447	SH2B2
448	CCDC8
449	GTSF1L
450	HSDL2
451	TBR1
452	MEOX2
453	KRTAP4-11
454	MAP6
455	MGST3
456	SNTA1
457	ODF2
458	CDC42EP3
459	KDELR3
460	PRKXP1
461	GRB10
462	AIF1L
463	ENSA
464	SLC27A2
465	FXYD5
466	GABPB1
467	SULT1E1
468	ARHGEF2
469	PHOSPHO1
470	RAB11A
471	EZR
472	SLC29A3
473	TFAP2D
474	GJB2
475	CARD14
476	OMD
477	THAP9
478	TFEC
479	PGBD2
480	EGLN1
481	CD1E
482	AGTPBP1
483	LOC100506271
484	C1QTNF7
485	SHISA9
486	SH3BGRL2
487	UBR3
488	GAREM1
489	C22orf39
490	DLGAP1
491	PIP4K2A
492	EYA1
493	AMER3
494	WDFY3-AS2
495	IGFBP5
496	PMP2
497	ARHGAP30
498	PLSCR1
499	SLMAP
500	ACTG2
501	RBM46
502	TPST2
503	EVX1
504	TRIM47
505	PIK3CD
506	RGS7BP
507	SGSH
508	ADIPOQ
509	QPCT
510	ASGR1
511	ATXN7L3B
512	ATP1A1
513	ARPC2
514	TNNI3
515	GRN
516	TPGS2
517	TBC1D4
518	LAIR1
519	CORO1A
520	FABP4
521	BDNF
522	CORO6
523	LINC00299
524	CRTAC1
525	BCL2L13
526	TXNDC15
527	UBE3A
528	HTR2A
529	RNLS
530	EIF2AK4
531	TRIM27
532	ACTL7A
533	TFDP2
534	GPT
535	P3H1
536	RHOBTB1
537	PRDM16
538	RNF152
539	RNF180
540	EPHA4
541	ZNF252P
542	DENND2D
543	CD2
544	KLK2
545	KCNJ6
546	IDI1
547	OAF
548	CLDN10
549	CLEC11A
