## supplementary 4 for "ReDisX: a Continuous Max Flow-based framework to redefine the diagnosis of diseases based on identified patterns of genomic signatures": RA_CAD_drug_acco_Venn.txt

Names	total	elements
CAD RA	138	FAAH
		VDR
		ACE
		HMGCR
		SCN7A
		PDE6A
		SCN3A
		NR3C2
		NDUFS6
		NDUFB1
		PDE9A
		NDUFS2
		NDUFA4L2
		NDUFB11
		NDUFB10
		NDUFA13
		HRH2
		NDUFV3
		DDB1
		TLR9
		NDUFB8
		SLC6A4
		NDUFS1
		NDUFA6
		NDUFAF3
		NDUFAF4
		PDE1C
		NDUFAB1
		PDE2A
		PDE8A
		TUBB2A
		ALOX5
		TUBB2B
		GABRG2
		GPD2
		NDUFA3
		PDE6H
		GABRA5
		CUL4A
		NDUFB7
		NDUFA12
		NDUFS5
		VKORC1
		SCN8A
		NDUFA9
		TUBB4B
		NDUFA4
		MT-ND4
		PTGS2
		NDUFA11
		NDUFAF2
		NDUFB5
		MT-ND4L
		TUBB8
		P2RY12
		ITGB3
		NDUFB2
		PDE8B
		CYSLTR1
		RBX1
		ADORA1
		ESR1
		GABRG3
		TLR7
		ATP4A
		NDUFV1
		PDE6C
		NDUFS8
		NDUFA8
		GABRA2
		TUBB
		PTGS1
		SCN2A
		TUBB6
		PDE4D
		NDUFA10
		SCN10A
		PDE3A
		PDE6D
		NDUFAF1
		NDUFS4
		PDE1B
		NDUFB6
		GUCY1B1
		TUBB3
		MT-ND3
		PDE5A
		ADORA2A
		PDE4C
		NDUFS3
		ADORA3
		CRBN
		NDUFA2
		PDE7A
		SCN4A
		MT-ND6
		ESR2
		GABRA3
		NDUFA1
		MT-ND1
		PPARG
		FDPS
		NDUFC1
		NDUFV2
		FKBP1A
		NDUFS7
		PDE6B
		NDUFB4
		PDE6G
		PDE1A
		TUBB4A
		TUBB1
		PDE4A
		SCN9A
		SCN5A
		NDUFA5
		GABRG1
		MT-ND5
		GABRA1
		NDUFA7
		PDE10A
		SLC29A1
		MT-ND2
		SCN11A
		CNR1
		TRPV1
		DHFR
		PGR
		PDE4B
		PDE7B
		NDUFB9
		NDUFC2
		ADORA2B
		PDE3B
		NDUFB3
		MAPK11
		SCN1A
		OPRM1
RA	51	POLA1
		PTGER3
		SLC6A2
		POLD2
		PDGFRB
		ATP1A3
		MAP2K2
		JAK3
		JAK1
		PRIM1
		ATP1A2
		KIT
		JAK2
		PDGFRA
		CCR5
		IMPDH2
		IMPDH1
		PIK3CG
		MAP2K1
		TYK2
		BCR
		FLT3
		POLD1
		POLE2
		SYK
		POLE3
		ATP1A4
		POLD3
		ITK
		OPRD1
		PIK3CD
		CSF1R
		DHODH
		ABL1
		KEAP1
		GNRHR
		FGFR3
		OPRK1
		HRH1
		POLA2
		ITGAL
		POLD4
		PTGER4
		NR1H4
		RRM1
		ATP1A1
		PRIM2
		NR3C1
		POLE
		PPAT
		BTK
CAD	79	GABRB3
		ROCK1
		XDH
		PLG
		ADRA2C
		CACNA1C
		MGAM
		KCNK10
		CACNA1D
		KCNK2
		CHRNE
		ADRB1
		GABRB1
		CHRNB1
		KCNK3
		GRIN3B
		PPARA
		HCN4
		ADRA1B
		ITGA2B
		SLC12A3
		PTGER2
		SCNN1A
		GLRA1
		GABRB2
		GRIN2B
		ADRB3
		ROCK2
		CHRNA1
		F2
		ADRA2B
		KCNK9
		SLC5A2
		GUCY1A2
		NPC1L1
		GABRE
		DPP4
		REN
		CHRM3
		GUCY1A1
		KCNK18
		ACLY
		GRIN2D
		AGTR1
		GRIN1
		CHRNA4
		SLC12A1
		SLC18A2
		HTR2A
		ADRB2
		GABRD
		THRB
		ADRA2A
		CACNA1F
		GABRP
		KCNJ11
		KCNH2
		GRIN2A
		ABCC8
		F10
		F2R
		ADRA1D
		AR
		CHRNG
		CACNA1S
		CHRND
		GABRA6
		ACHE
		CHRM1
		CHRNB2
		GRIN2C
		GABRQ
		ADRA1A
		PTGER1
		PAH
		GABRA4
		GRIN3A
		DRD1
		THRA
